# Single cell transcriptomic heterogeneity in invasive ductal and lobular breast cancer cells

**DOI:** 10.1101/2020.02.21.959023

**Authors:** Fangyuan Chen, Kai Ding, Nolan Priedigkeit, Ashuvinee Elangovan, Kevin M. Levine, Neil Carleton, Laura Savariau, Jennifer M. Atkinson, Steffi Oesterreich, Adrian V. Lee

## Abstract

Invasive lobular breast carcinoma (ILC), one of the major breast cancer histological subtypes, exhibits unique clinical and molecular features compared to the other well-studied ductal cancer subtype (IDC). The pathognomonic feature of ILC is loss of E-cadherin, mainly caused by inactivating mutations within the *CDH1* gene, but the extent of contribution of this genetic alteration to ILC-specific molecular characteristics remains largely understudied. To profile these features transcriptionally, we conducted single cell RNA sequencing on a panel of IDC and ILC cell lines, as well as an IDC cell line (T47D) with CRISPR-Cas9-mediated knock out (KO) of *CDH1*. Inspection of intra-cell line heterogeneity illustrated genetically and transcriptionally distinct subpopulations in multiple cell lines and highlighted rare populations of MCF7 cells highly expressing an apoptosis-related signature, positively correlated with a pre-adaptation signature to estrogen deprivation. Investigation of *CDH1* KO-induced alterations showed transcriptomic membranous systems remodeling, elevated resemblance to ILCs in regulon activation, and suggests *IRF1* as a potential mediator of reduced proliferation and increased cytokine-mediated immune-reactivity in ILCs.
