## Supplementary Table 1 for "Single cell transcriptomic heterogeneity in invasive ductal and lobular breast cancer cells"

### Sheet: Sheet1
Cell Line	Culture Media
MCF7	DMEM, 10% fetal bovine serum
T47D	RPMI-1640, 10% fetal bovine serum
MDA-MB-134-VI	DMEM:L15=1:1, 10% fetal bovine serum
SUM44PE	DMEM/F12, 2% chracoal stripped serum , 5ug/ml insulin, 1ug/ml hydrocortisone, 10mM HEPES, 5mM ethanolamine, 5ug/ml transferrin, 10nM triiodothyronine, 50nM sodium selenite
BCK4	MEM, 5% fetal bovine serum, 6 ng/ml insulin, 10mM non-essential amino acid
MCF10A	DMEM/F12, 5% horse serum, 20 ng/ml EGF, 100 ng/ml cholera toxin, 0.01 mg/ml insulin, 500 ng/ml hyrdocortisone
HEK293	DMEM, 10% fetal bovine serum
