## Supplementary Table 2 for "Single cell transcriptomic heterogeneity in invasive ductal and lobular breast cancer cells"

### Sheet: NMF cluster genes
NMF cluster 1	NMF cluster 2 (ApopSig)	NMF cluster 3
CDK1	TMEM64	MT2A
TOP2A	AC103770.1	MT1F
UBE2C	NECAB1	MT1X
PSRC1	TFF1	PDAP1
FAM83D	SPTSSB	HNRNPR
KPNA2	IGFBP4	NOP14
CKS2	PREX1	SFPQ
KIF23	AREG	HNRNPA2B1
NDC80	NPY1R	HNRNPU
AURKB	APOA1	NCL
SGO2	TUBA3D	SYNCRIP
ASPM	GSTM3	EIF3A
GTSE1	LRRC75A	TMOD3
CCNB1	BNIP3	FUBP1
PLK1	PGK1	TRPM7
AURKA	IGFBP5	RTF2
MKI67	TFF3	PRPF4B
CEP55	XBP1	NORAD
CENPE	NUPR1	DST
CENPF	AGR3	RPS6KB1
HMMR	APOD	CHD1
DEPDC1	CXCL14	NSD1
KNSTRN	AZGP1
CCNA2	SCGB1D2
	SCGB2A2
	BST2
	AGR2
	STC2
	CD24
	LGALS3
	PLA2G16
	HSD17B1
	TMSB4X
	SNCG
	GNG11
	MGP
	SERPINA6
	ID3
	ID1
	NEAT1
	MALAT1
	TXNIP
	BAG1
	CLU
	ADIRF
	UCP2
	GSN
	MXD4
	RPS27L
	DSCAM-AS1
	DDIT4
	GDF15
	CDKN1A
	FOS
	WISP2
