## Supplementary Table 3 for "Single cell transcriptomic heterogeneity in invasive ductal and lobular breast cancer cells"

### Sheet: KO Down Programs
source	term_name	term_id	adjusted_p_value	negative_log10_of_adjusted_p_value	term_size	query_size	intersection_size	effective_domain_size	intersections
GO:CC	extracellular exosome	GO:0070062	4.02877e-06	5.39483	2143	97	32	18842	RPL12,S100A11,RPL23,S100A10,CCT5,IGFBP2,H3F3B,MARCKSL1,ANP32B,COL12A1,ACTG1,HSPD1,TUBA1A,THBS1,RPS4X,RAC3,CDH1,ARRDC1,HSP90AA1,GNB4,CD9,PABPC1,PGLYRP2,KRT8,NCL,CCL28,HLA-DRB1,TNIK,SNCG,F12,CDK5RAP2,MAN1A1
GO:CC	extracellular region	GO:0005576	0.000407438	3.38994	4536	97	45	18842	RPL12,S100A11,RPL23,S100A10,CCT5,IGFBP2,AREG,H3F3B,C4ORF48,CRISP3,MARCKSL1,ANP32B,COL12A1,S100A1,ACTG1,NPW,LRRN3,HSPD1,TUBA1A,THBS1,RPS4X,SDC2,RAC3,CDH1,NBL1,ARRDC1,HSP90AA1,OLFM1,NMU,GNB4,CD9,PABPC1,PTEN,PGLYRP2,C5ORF38,TNFRSF18,KRT8,NCL,CCL28,HLA-DRB1,TNIK,SNCG,F12,CDK5RAP2,MAN1A1
GO:CC	extracellular space	GO:0005615	0.0020254	2.69349	3541	97	37	18842	RPL12,S100A11,RPL23,S100A10,CCT5,IGFBP2,AREG,H3F3B,CRISP3,MARCKSL1,ANP32B,COL12A1,ACTG1,LRRN3,HSPD1,TUBA1A,THBS1,RPS4X,RAC3,CDH1,NBL1,ARRDC1,HSP90AA1,OLFM1,GNB4,CD9,PABPC1,PGLYRP2,KRT8,NCL,CCL28,HLA-DRB1,TNIK,SNCG,F12,CDK5RAP2,MAN1A1
GO:CC	vesicle	GO:0031982	0.0027296	2.5639	3891	97	39	18842	RPL12,S100A11,RPL23,S100A10,CCT5,IGFBP2,AREG,H3F3B,CRISP3,MARCKSL1,ANP32B,COL12A1,ACTG1,SLC40A1,HSPD1,TUBA1A,THBS1,KREMEN2,RPS4X,RAC3,ANP32E,CDH1,ARRDC1,HSP90AA1,RAB38,GNB4,CD9,PABPC1,PGLYRP2,JAK1,KRT8,NCL,CCL28,HLA-DRB1,TNIK,SNCG,F12,CDK5RAP2,MAN1A1
GO:CC	extracellular region part	GO:0044421	0.00297969	2.52583	3751	97	38	18842	RPL12,S100A11,RPL23,S100A10,CCT5,IGFBP2,AREG,H3F3B,CRISP3,MARCKSL1,ANP32B,COL12A1,ACTG1,LRRN3,HSPD1,TUBA1A,THBS1,RPS4X,SDC2,RAC3,CDH1,NBL1,ARRDC1,HSP90AA1,OLFM1,GNB4,CD9,PABPC1,PGLYRP2,KRT8,NCL,CCL28,HLA-DRB1,TNIK,SNCG,F12,CDK5RAP2,MAN1A1
GO:BP	nuclear-transcribed mRNA catabolic process, nonsense-mediated decay	GO:0000184	0.00588392	2.23033	122	92	7	17847	RPL12,RPL32,RPL23,RPS12,RPL10,RPS4X,PABPC1
GO:BP	developmental process	GO:0032502	0.00592709	2.22716	6449	92	55	17847	PDLIM1,S100A10,IGFBP2,AREG,H3F3B,ANP32B,COL12A1,ETNK2,RPL10,S100A1,NPY1R,ACTG1,LRRN3,SLC40A1,HSPD1,HMGA1,LMO4,THBS1,KREMEN2,RORB,RPS4X,SDC2,RAC3,CCDC85B,TNNT1,CDH1,ZNF385A,ACTL6A,NBL1,MYC,HSP90AA1,OLFM1,RAB38,GNB4,CD9,CCND1,PTEN,FHL2,PGLYRP2,PCP4,SAPCD2,JAK1,HDAC11,TNFRSF18,KRT8,RAI14,NCL,UCP2,RAD21,TNIK,PDCD4,TPBG,VAV3,DDX21,CDK5RAP2
GO:CC	cytosolic ribosome	GO:0022626	0.00602854	2.21979	107	97	6	18842	RPL12,RPL32,RPL23,RPS12,RPL10,RPS4X
GO:BP	positive regulation of biological process	GO:0048518	0.00669183	2.17446	6290	92	54	17847	RPL23,PDLIM1,S100A10,CCT5,IGFBP2,AREG,H3F3B,MARCKSL1,ANP32B,S100A1,ACTG1,LRRN3,SLC40A1,HSPD1,HMGA1,CAMK2N1,LMO4,THBS1,RORB,RPS4X,CENPX,MPC2,RAC3,CDH1,ZNF385A,ACTL6A,NBL1,MYC,HSP90AA1,OLFM1,NMU,RAB38,CCND1,PABPC1,PTEN,FHL2,PGLYRP2,PCP4,SAPCD2,NUCKS1,JAK1,TNFRSF18,NCL,UCP2,CCL28,HLA-DRB1,RAD21,TNIK,PDCD4,TPBG,F12,VAV3,DDX21,CDK5RAP2
GO:CC	adherens junction	GO:0005912	0.00750974	2.12438	546	97	12	18842	RPL12,S100A11,RPL23,PDLIM1,ACTG1,HMGA1,RPS4X,CDH1,CD9,PABPC1,FHL2,JAK1
GO:CC	cell junction	GO:0030054	0.0108589	1.96422	1312	97	19	18842	RPL12,S100A11,RPL23,PDLIM1,ACTG1,HMGA1,CAMK2N1,RPS4X,CDH1,OLFM1,CD9,CCND1,PABPC1,FHL2,SAPCD2,JAK1,KRT8,RAI14,CDK5RAP2
GO:CC	ribosome	GO:0005840	0.0113511	1.94496	242	97	8	18842	RPL12,RPL32,RPL23,RPS12,RPL22L1,RPL10,DNAJC21,RPS4X
GO:BP	positive regulation of cellular process	GO:0048522	0.0121213	1.91645	5515	92	49	17847	RPL23,PDLIM1,S100A10,CCT5,IGFBP2,AREG,H3F3B,MARCKSL1,ANP32B,LRRN3,SLC40A1,HSPD1,HMGA1,LMO4,THBS1,RORB,RPS4X,CENPX,MPC2,RAC3,CDH1,ZNF385A,ACTL6A,NBL1,MYC,HSP90AA1,OLFM1,NMU,RAB38,CCND1,PABPC1,PTEN,FHL2,PGLYRP2,PCP4,SAPCD2,NUCKS1,TNFRSF18,NCL,UCP2,HLA-DRB1,RAD21,TNIK,PDCD4,TPBG,F12,VAV3,DDX21,CDK5RAP2
GO:CC	cytosolic part	GO:0044445	0.0131223	1.88199	247	97	8	18842	RPL12,RPL32,RPL23,RPS12,CCT5,RPL10,RPS4X,PTEN
GO:CC	focal adhesion	GO:0005925	0.0137041	1.86315	403	97	10	18842	RPL12,RPL23,PDLIM1,ACTG1,HMGA1,RPS4X,CD9,PABPC1,FHL2,JAK1
GO:CC	intracellular non-membrane-bounded organelle	GO:0043232	0.0225236	1.64736	4904	97	43	18842	RPL12,RPL32,RPL23,RPS12,PDLIM1,CCT5,H3F3B,RPL22L1,MARCKSL1,ANP32B,RPL10,S100A1,ACTG1,CTNNAL1,HMGA1,TUBA1A,DNAJC21,RORB,RPS4X,CENPX,RAC3,CCDC85B,JPT1,TNNT1,ANP32E,CDH1,ZNF385A,ACTL6A,MYC,PABPC1,FHL2,SAPCD2,NUCKS1,JAK1,KRT8,RAI14,NCL,RAD21,TNIK,SNCG,DDX21,CDK5RAP2,TUBA1B

### Sheet: KO Up Programs
source	term_name	term_id	adjusted_p_value	negative_log10_of_adjusted_p_value	term_size	query_size	intersection_size	effective_domain_size	intersections
GO:CC	cytoplasmic part	GO:0044444	0.000640491	3.19349	9760	94	71	18842	MT-ND5,PREX1,GSTM3,IGFBP5,RPS27L,SLC7A5,MT-CO2,ID1,NQO1,EMC7,IER3,CLTB,PRDX5,GABARAPL2,NUPR1,CDC42EP3,SOD3,LGALS3,CAPN2,GNG11,REEP5,PHLDA1,KRT19,CYB5A,SAR1B,REXO2,ANXA2,CALCR,COL3A1,NR2F2,AGR2,MT-ATP6,DHCR24,MRPS6,STC2,STEAP1,MAGEA3,PMEPA1,GCHFR,PIK3R1,ARSJ,CD63,SAT1,ELF3,RIMS2,PAPSS2,SLC3A2,MBTPS1,SDR16C5,IRS1,GLUL,PXK,MAP1LC3B,VPS35,GNGT1,PSMD7,HINT2,APOE,LMTK3,CSRP1,RND3,NEU1,OLR1,PHGDH,DNAJA2…
GO:CC	cytoplasm	GO:0005737	0.00199927	2.69913	11620	94	78	18842	MT-ND5,PREX1,GSTM3,IGFBP5,RPS27L,SLC7A5,PITX1,MT-CO2,ID1,NQO1,EMC7,IER3,CLTB,ID3,PRDX5,GABARAPL2,NUPR1,CDC42EP3,SOD3,LGALS3,CAPN2,GNG11,REEP5,PHLDA1,KRT19,CYB5A,SAR1B,REXO2,ANXA2,CALCR,COL3A1,NR2F2,AGR2,MT-ATP6,DHCR24,MRPS6,STC2,STEAP1,MAGEA3,PMEPA1,GCHFR,PIK3R1,ARSJ,CD63,SAT1,ELF3,RIMS2,PAPSS2,CCNDBP1,SLC3A2,MBTPS1,SDR16C5,IRS1,GLUL,PXK,MAP1LC3B,CLDN1,COMMD4,VPS35,RCAN1,GNGT1,PSMD7,HINT2,APOE,LM…
GO:BP	response to stress	GO:0006950	0.006259	2.2035	4085	92	41	17847	MT-ND5,GSTM3,RPS27L,MT-CO2,NQO1,IER3,ID3,PRDX5,GABARAPL2,NUPR1,SOD3,LGALS3,CAPN2,ANXA2,COL3A1,AGR2,MT-ATP6,DHCR24,STC2,MAGEA3,CITED2,KCNMA1,PIK3R1,ELF3,PAPSS2,MBTPS1,CD24,GLUL,ATP1B1,PXK,MAP1LC3B,CLDN1,VPS35,RCAN1,GNGT1,PSMD7,APOE,CSRP1,OLR1,DNAJA2,KYNU
GO:CC	whole membrane	GO:0098805	0.00684189	2.16482	1678	94	22	18842	SLC7A5,CLTB,GABARAPL2,LGALS3,CAPN2,CYB5A,SAR1B,ANXA2,STEAP1,PMEPA1,KCNMA1,CD63,SLC3A2,CD24,IRS1,ATP1B1,MAP1LC3B,VPS35,APOE,NEU1,OLR1,RAB32
GO:CC	amino acid transport complex	GO:1990184	0.00837592	2.07697	2	94	2	18842	SLC7A5,SLC3A2
GO:BP	response to oxygen levels	GO:0070482	0.0116539	1.93353	398	92	11	17847	MT-ND5,SOD3,CAPN2,MT-ATP6,STC2,CITED2,KCNMA1,CD24,ATP1B1,GNGT1,PSMD7
GO:BP	response to stimulus	GO:0050896	0.0144084	1.84138	9379	92	69	17847	MT-ND5,PREX1,GSTM3,CLEC2B,AZGP1,IGFBP5,RPS27L,SPINT1,SLC7A5,MT-CO2,ID1,NQO1,IER3,ID3,PRDX5,GABARAPL2,NUPR1,CDC42EP3,SOD3,LGALS3,CAPN2,GNG11,KRT19,CYB5A,ANXA2,CALCR,COL3A1,NR2F2,AGR2,MT-ATP6,DHCR24,STC2,MAGEA3,PMEPA1,CITED2,KCNMA1,PIK3R1,CD63,ELF3,RIMS2,PAPSS2,SLC3A2,MBTPS1,CD24,WISP2,IRS1,GLUL,ATP1B1,PXK,MAP1LC3B,CLDN1,VPS35,RCAN1,GNGT1,PSMD7,APOE,CSRP1,BAMBI,RND3,NEU1,OLR1,PHGDH,DNAJA2,KYNU,HSPB…
GO:CC	endomembrane system	GO:0012505	0.0157535	1.80262	4490	94	40	18842	IGFBP5,ID1,EMC7,CLTB,GABARAPL2,CDC42EP3,SOD3,LGALS3,CAPN2,REEP5,CYB5A,SAR1B,ANXA2,CALCR,COL3A1,AGR2,DHCR24,STC2,STEAP1,MAGEA3,PMEPA1,GCHFR,PIK3R1,ARSJ,CD63,ELF3,MBTPS1,SDR16C5,GLUL,MAP1LC3B,VPS35,PSMD7,APOE,LMTK3,RND3,NEU1,OLR1,EPHX1,SEZ6L2,RAB32
GO:BP	tissue development	GO:0009888	0.021657	1.6644	2080	92	26	17847	GSTM3,IGFBP5,SPINT1,PITX1,MGP,ID1,ID3,NUPR1,LGALS3,KRT19,ANXA2,COL3A1,NR2F2,AGR2,DHCR24,STC2,CITED2,ELF3,CD24,CLDN1,RCAN1,PSMD7,CSRP1,BAMBI,PHGDH,KRT15
GO:CC	vesicle	GO:0031982	0.0217777	1.66199	3891	94	36	18842	GSTM3,AZGP1,SPINT1,SLC7A5,MGP,CLTB,PRDX5,GABARAPL2,SOD3,LGALS3,CAPN2,PHLDA1,KRT19,SAR1B,ANXA2,CALCR,STEAP1,PMEPA1,GCHFR,CD63,RIMS2,SLC3A2,TSPAN4,GLUL,ATP1B1,MAP1LC3B,VPS35,PSMD7,APOE,CSRP1,NEU1,OLR1,PHGDH,DNAJA2,KRT15,RAB32
GO:BP	response to hypoxia	GO:0001666	0.0317637	1.49807	362	92	10	17847	MT-ND5,SOD3,CAPN2,STC2,CITED2,KCNMA1,CD24,ATP1B1,GNGT1,PSMD7
GO:CC	extracellular exosome	GO:0070062	0.0342856	1.46489	2143	94	24	18842	GSTM3,AZGP1,SPINT1,SLC7A5,MGP,PRDX5,SOD3,LGALS3,CAPN2,KRT19,ANXA2,CD63,RIMS2,SLC3A2,GLUL,ATP1B1,VPS35,PSMD7,APOE,CSRP1,NEU1,PHGDH,DNAJA2,KRT15
GO:BP	cell death	GO:0008219	0.0405111	1.39243	2290	92	27	17847	PREX1,RPS27L,MT-CO2,ID1,NQO1,IER3,ID3,PRDX5,NUPR1,LGALS3,CAPN2,PHLDA1,KRT19,CALCR,AGR2,DHCR24,MAGEA3,CITED2,KCNMA1,PIK3R1,CD24,WISP2,VPS35,GNGT1,HINT2,APOE,KRT15

### Sheet: README
Shows enriched GO programs using over-representation test from gProfiler result (https://biit.cs.ut.ee/gprofiler/)
"genes" columns are the overlap of DEGs (KO Up or Down) with corresponding GO terms, defined as 'refined programs'; refined programs are firstly sorted by adjusted_p_values (small to large), then deduplicated from the original table.
